# Systems-level investigation of mucopolysaccharidosis IIIA identifies deficient synaptic activity as a key driver of disease progression

**DOI:** 10.1101/2022.10.03.510585

**Authors:** Alon M Douek, Abbas Salavaty, Florian Kreuder, Sebastian-Alexander Stamatis, Joel R Steele, Iresha Hanchapola, Anup D Shah, Ralf B Schittenhelm, Mirana Ramialison, Peter D Currie, Jan Kaslin

## Abstract

Mucopolysaccharidoses are lysosomal storage diseases that collectively represent a major cause of lethal, treatment-refractory childhood dementias ^1–7^ Clinically-useful interventions are hampered due to an incomplete understanding of their neuropathological origins. Using the zebrafish *sgsh* model of mucopolysaccharidosis IIIA ^8^ (MPS IIIA, Sanfilippo syndrome A), we conducted several ‘omics-based analyses, and developed and benchmarked a novel bioinformatic feature classification and ranking model for high-throughput datasets – ExIR – to prioritise important features in the progression of neurological manifestations of the disease. We find that the massive endolysosomal burden resulting from increased lysosomal storage of heparan sulfate and other secondarily accumulating substrates, such as sphingolipids, induces abnormal microtubule organisation and vesicle trafficking in neurons. This results in a gradual impairment of synaptic vesicle localisation at the presynaptic terminal and consequently impaired neuronal activity. Importantly, the endolysosomal phenotype in MPS IIIA zebrafish well-precedes the onset of neural pathology, though the larval MPS IIIA brain was found to be more susceptible to perturbation than wild type siblings. Collectively, these analyses demonstrate the presence of a progressive ‘functional neurodegenerative’ phenotype underpinning neurological disease in MPS IIIA. Our findings provide direct mechanistic evidence linking the well-described lysosomal storage basis for MPS IIIA to its disproportionately severe neural clinical involvement, enabling development and refinement of future therapeutic interventions for this currently untreatable disorder.

**Highlights:**

- MPS IIIA represents one of the most common causes of broadly fatal childhood dementia, but the mechanisms underlying disease progression are poorly understood.
- The first systems-level analyses of disease state and progression in the CNS of an MPS IIIA animal model were performed.
- **Ex**perimental data-based **I**ntegrative **R**anking (ExIR) was developed to provide unbiased prioritisation and classification of biological data as drivers, biomarkers and mediators of biological processes from high-throughput data at a systems level.
- Application of ExIR to a transcriptomic and proteomic analyses of a zebrafish model of MPS IIIA implies progressive deficiencies in synaptic activity as a key driver of disease progression correlating with progressive neuronal endolysosomal burden and secondary storage diseases.
- A novel unifying explanation of pathobiology and progression of MPS IIIA facilitates identification of clinically targetable features and may be generalised to other neuronopathic storage disorders.
