## Extended Data Table 4 for "Systems-level investigation of mucopolysaccharidosis IIIA identifies deficient synaptic activity as a key driver of disease progression"

### Sheet: Breast cancer biomarkers
Biomarker	Type
ADH5	Protein
ADIPOQ	Protein
AFP	Protein
AKR1B1	Protein
AKR1C2	Protein
ALG10	Protein
ANO1	Protein
ANXA1	Protein
AP3B2	Protein
APAF1	Protein
ATF3	Protein
ATP6AP1	Protein
ATP6V1G1	Protein
BANK1	Protein
BCL2L2	Protein
BDNF	Protein
BGLAP	Protein
BMX	Protein
BRCA1	Protein
C15orf48	Protein
CA15-3	Protein
CA125	Protein
CCL2	Protein
CCL4	Protein
CCL5	Protein
CCL11	Protein
CCL13	Protein
CCL17	Protein
CCL22	Protein
CCL26	Protein
CCL28	Protein
CCND1	Protein
CD1A	Protein
CDH3	Protein
CEACAM5	Protein
CHGA	Protein
CPXCR1	Protein
CRP	Protein
CRYAB	Protein
CSF1	Protein
CSNK1E	Protein
CSRP2	Protein
CTBP1	Protein
CXCL8	Protein
CXCL10	Protein
DGCR6	Protein
DNAJC7	Protein
DUSP9	Protein
EED	Protein
EFNA5	Protein
EGFR	Protein
EIF3E	Protein
ELF2	Protein
ENG	Protein
EP300	Protein
ERBB2	Protein
FABP5	Protein
FAS	Protein
FGF2	Protein
FLT1	Protein
FRS3	Protein
GCLM	Protein
GNB4	Protein
GPANK1	Protein
GPI	Protein
GPKOW	Protein
GPR157	Protein
GSTM1	Protein
HEXIM1	Protein
HGF	Protein
HOXD1	Protein
HSD17B10	Protein
IFNG	Protein
IL1B	Protein
IL2	Protein
IL4	Protein
IL10	Protein
IL12	Protein
IL18	Protein
ITGB1	Protein
ITGBL1	Protein
JUNB	Protein
KDR	Protein
KIT	Protein
KLK6	Protein
KLK7	Protein
KLK8	Protein
KLK11	Protein
LBP	Protein
LCP2	Protein
LEP	Protein
MAGEA4	Protein
MAGEA6	Protein
MAP2K1	Protein
MAPK14	Protein
MBD1	Protein
MET	Protein
MKI67	Protein
MMP1	Protein
MMP2	Protein
MMP3	Protein
MMP9	Protein
MYCBP	Protein
MYO5A	Protein
MYOZ2	Protein
NDUFA10	Protein
NECTIN4	Protein
NME2	Protein
ODC1	Protein
PDCD6IP	Protein
PEX11B	Protein
PIGF	Protein
POSTN	Protein
PRDX4	Protein
PSA	Protein
PSAT1	Protein
PTCHD1	Protein
PTPA	Protein
PTPMT1	Protein
PTPN11	Protein
PTPRC	Protein
PTPRE	Protein
RAB5A	Protein
RAB13	Protein
RAB24	Protein
RAC1	Protein
RAC3	Protein
RGS5	Protein
RHOA	Protein
RNF113A	Protein
S100A4	Protein
S100A6	Protein
SAT1	Protein
SATL1	Protein
SELL	Protein
SERPINB3	Protein
SERPINH1	Protein
SF3A1	Protein
SFN	Protein
SLA	Protein
SLC25A16	Protein
SLC33A1	Protein
SNRPA1	Protein
SOST	Protein
SOX2	Protein
SPP1	Protein
SRP54	Protein
SSBP1	Protein
STOML2	Protein
TEK	Protein
TFCP2	Protein
TIMP1	Protein
TLR2	Protein
TNF	Protein
TNFRSF1A	Protein
TNFRSF1B	Protein
TNFRSF11B	Protein
TRAF4	Protein
TRIM32	Protein
TSPO	Protein
TSSK3	Protein
UBAP1	Protein
VCAM1	Protein
VEGFA	Protein
VEGFC	Protein
VEGFD	Protein
XBP1	Protein
XPOT	Protein
YEATS4	Protein
ZFP36L1	Protein
ZMYM6	Protein
ZNF510	Protein
ALDH1A1	Proteomic
ALDH16A1	Proteomic
C8G	Proteomic
C9	Proteomic
CEACAM6	Proteomic
CS	Proteomic
EPPK1	Proteomic
EZH2	Proteomic
GPRASP1	Proteomic
HYAL1	Proteomic
IQGAP2	Proteomic
PPL	Proteomic
SCGB3A1	Proteomic
SYNM	Proteomic
TP53	Proteomic
VTN	Proteomic

### Sheet: Lung cancer biomarkers
Biomarker	Type
ACBP	Protein
ANG	Protein
ANGPTL3	Protein
Annexin 1 and SOX2	Protein
ANXA1	Protein
ANXA2	Protein
APEX1	Protein
BAC clone RP11-499F19	Protein
Bajtarevic VOCs signature	Protein
BMP1	Protein
C1S	Protein
CA15-3	Protein
CAGE	Protein
CAPN1	Protein
CAPNS1	Protein
CBLC	Protein
CCL15	Protein
CCL18	Protein
CDK5	Protein
CDK5R1	Protein
CEACAM5	Protein
CKB	Protein
CKM	Protein
CNTN5	Protein
CRYBG1	Protein
CXCL8	Protein
CXCL13	Protein
CYFRA 21-1	Protein
Cytochrome C	Protein
DCC	Protein
EEF1A1	Protein
EFEMP1	Protein
EGFR	Protein
Endostatin	Protein
ENO2	Protein
ERBB2	Protein
EXOC6B	Protein
FGF2	Protein
FGF17	Protein
FHIT	Protein
FYN	Protein
GAGE7	Protein
GBU4-5	Protein
HAPLN1	Protein
HE4	Protein
HFE2	Protein
HSP70-9B	Protein
HSP90a	Protein
HSP90AB1	Protein
HYAL2	Protein
IL15RA	Protein
IL17B	Protein
IMPDH2	Protein
KIT	Protein
KLK7	Protein
KLK8	Protein
KLK11	Protein
KPNB1	Protein
LDHB	Protein
LGMN	Protein
LMR1	Protein
LRIG3	Protein
MALAT1	Protein
MAPK13	Protein
MDK	Protein
METAP2	Protein
MIF	Protein
MIR200B	Protein
MIR375	Protein
MIR486-1	Protein
MMP9	Protein
MPG	Protein
MRC1	Protein
NACA	Protein
NAGK	Protein
NECTIN4	Protein
NY-ESO-1	Protein
OGG1	Protein
OLFM1	Protein
PARK7	Protein
pentraxin-3	Protein
PGAM1	Protein
pleiotrophin	Protein
PMS2P7	Protein
PRKCI	Protein
PXN	Protein
RBP4	Protein
REN	Protein
RPS27A	Protein
RPSA	Protein
S-Adenosylmethionine	Protein
SELL	Protein
SERPINA1	Protein
SERPINB3	Protein
SFTPB	Protein
SFTPC	Protein
SLPI	Protein
SMRP	Protein
SOX2	Protein
SPP1	Protein
Tanaka Circulating Tumor Cells (CTCs)	Protein
TFPI	Protein
TIMP1	Protein
TMSB4X	Protein
TNF	Protein
TNFSF8	Protein
UBA52	Protein
UBB	Protein
UBC	Protein
Ubiquitin	Protein
UBQLN1	Protein
UCHL1	Protein
VEGFA	Protein
XRCC5	Protein
YES	Protein
YWHAQ	Protein
C9	Proteomic
CSTA	Proteomic
Des-ubiquitin	Proteomic
TP53	Proteomic

### Sheet: Schizophrenia biomarkers
Score	#abstracts	Disease (CUI)	Disease name	Biomarker (GeneID)	Gene symbol	Co-occurrence sentences
98.33	29	C0036341	SCHIZOPHRENIC DISORDERS	3084	NRG1	See sentences
81.9	23	C0036341	SCHIZOPHRENIC DISORDERS	6855	SYP	See sentences
70.21	19	C0036341	SCHIZOPHRENIC DISORDERS	1312	COMT	See sentences
64.03	18	C0036341	SCHIZOPHRENIC DISORDERS	1813	DRD2	See sentences
54.26	14	C0036341	SCHIZOPHRENIC DISORDERS	1636	ACE	See sentences
45.92	11	C0036341	SCHIZOPHRENIC DISORDERS	2033	EP300	See sentences
44.87	11	C0036341	SCHIZOPHRENIC DISORDERS	627	BDNF	See sentences
39.24	11	C0036341	SCHIZOPHRENIC DISORDERS	5649	RELN	See sentences
38.35	9	C0036341	SCHIZOPHRENIC DISORDERS	5999	RGS4	See sentences
35.48	10	C0036341	SCHIZOPHRENIC DISORDERS	3569	IL6	See sentences
34.94	9	C0036341	SCHIZOPHRENIC DISORDERS	78996	C7orf49	See sentences
32.34	8	C0036341	SCHIZOPHRENIC DISORDERS	6285	S100B	See sentences
30.59	7	C0036341	SCHIZOPHRENIC DISORDERS	2596	GAP43	See sentences
30.59	7	C0036341	SCHIZOPHRENIC DISORDERS	6616	SNAP25	See sentences
27.31	8	C0036341	SCHIZOPHRENIC DISORDERS	7124	TNF	See sentences
26.62	6	C0036341	SCHIZOPHRENIC DISORDERS	5617	PRL	See sentences
26.62	6	C0036341	SCHIZOPHRENIC DISORDERS	3356	HTR2A	See sentences
25.3	8	C0036341	SCHIZOPHRENIC DISORDERS	920	CD4	See sentences
23.88	6	C0036341	SCHIZOPHRENIC DISORDERS	4099	MAG	See sentences
23.82	7	C0036341	SCHIZOPHRENIC DISORDERS	1791	DNTT	See sentences
22.58	5	C0036341	SCHIZOPHRENIC DISORDERS	6531	SLC6A3	See sentences
21.97	6	C0036341	SCHIZOPHRENIC DISORDERS	4684	NCAM1	See sentences
21.89	6	C0036341	SCHIZOPHRENIC DISORDERS	207	AKT1	See sentences
20.33	5	C0036341	SCHIZOPHRENIC DISORDERS	6532	SLC6A4	See sentences
19.57	5	C0036341	SCHIZOPHRENIC DISORDERS	10752	CHL1	See sentences
18.45	4	C0036341	SCHIZOPHRENIC DISORDERS	319100	TAAR6	See sentences
18.45	4	C0036341	SCHIZOPHRENIC DISORDERS	1267	CNP	See sentences
18.07	5	C0036341	SCHIZOPHRENIC DISORDERS	6647	SOD1	See sentences
16.71	5	C0036341	SCHIZOPHRENIC DISORDERS	3562	IL3	See sentences
16.56	5	C0036341	SCHIZOPHRENIC DISORDERS	3558	IL2	See sentences
16.15	4	C0036341	SCHIZOPHRENIC DISORDERS	1815	DRD4	See sentences
16.15	4	C0036341	SCHIZOPHRENIC DISORDERS	10855	HPSE	See sentences
16.15	4	C0036341	SCHIZOPHRENIC DISORDERS	2571	GAD1	See sentences
14.22	3	C0036341	SCHIZOPHRENIC DISORDERS	8991	SELENBP1	See sentences
14.22	3	C0036341	SCHIZOPHRENIC DISORDERS	4340	MOG	See sentences
14.22	3	C0036341	SCHIZOPHRENIC DISORDERS	2904	GRIN2B	See sentences
14.22	3	C0036341	SCHIZOPHRENIC DISORDERS	84687	PPP1R9B	See sentences
14.22	3	C0036341	SCHIZOPHRENIC DISORDERS	7295	TXN	See sentences
14.22	3	C0036341	SCHIZOPHRENIC DISORDERS	4155	MBP	See sentences
14.22	3	C0036341	SCHIZOPHRENIC DISORDERS	793	CALB1	See sentences
14.22	3	C0036341	SCHIZOPHRENIC DISORDERS	1610	DAO	See sentences
14.22	3	C0036341	SCHIZOPHRENIC DISORDERS	1950	EGF	See sentences
14.22	3	C0036341	SCHIZOPHRENIC DISORDERS	2026	ENO2	See sentences
14.22	3	C0036341	SCHIZOPHRENIC DISORDERS	80896	NPL	See sentences
13.38	4	C0036341	SCHIZOPHRENIC DISORDERS	3126	HLA-DRB4	See sentences
13.27	3	C0036341	SCHIZOPHRENIC DISORDERS	10611	PDLIM5	See sentences
13.27	3	C0036341	SCHIZOPHRENIC DISORDERS	1493	CTLA4	See sentences
13.07	4	C0036341	SCHIZOPHRENIC DISORDERS	4129	MAOB	See sentences
12.64	3	C0036341	SCHIZOPHRENIC DISORDERS	1621	DBH	See sentences
11.85	3	C0036341	SCHIZOPHRENIC DISORDERS	3383	ICAM1	See sentences
11.23	4	C0036341	SCHIZOPHRENIC DISORDERS	7133	TNFRSF1B	See sentences
11.06	3	C0036341	SCHIZOPHRENIC DISORDERS	7299	TYR	See sentences
11.06	3	C0036341	SCHIZOPHRENIC DISORDERS	7132	TNFRSF1A	See sentences
11.06	3	C0036341	SCHIZOPHRENIC DISORDERS	7356	SCGB1A1	See sentences
10.77	4	C0036341	SCHIZOPHRENIC DISORDERS	925	CD8A	See sentences
10.66	3	C0036341	SCHIZOPHRENIC DISORDERS	3563	IL3RA	See sentences
10.42	3	C0036341	SCHIZOPHRENIC DISORDERS	930	CD19	See sentences
9.83	2	C0036341	SCHIZOPHRENIC DISORDERS	51761	ATP8A2	See sentences
9.83	2	C0036341	SCHIZOPHRENIC DISORDERS	84152	PPP1R1B	See sentences
9.83	2	C0036341	SCHIZOPHRENIC DISORDERS	794	CALB2	See sentences
9.83	2	C0036341	SCHIZOPHRENIC DISORDERS	5817	PVR	See sentences
9.83	2	C0036341	SCHIZOPHRENIC DISORDERS	4900	NRGN	See sentences
9.83	2	C0036341	SCHIZOPHRENIC DISORDERS	2065	ERBB3	See sentences
9.83	2	C0036341	SCHIZOPHRENIC DISORDERS	27034	ACAD8	See sentences
9.83	2	C0036341	SCHIZOPHRENIC DISORDERS	2010	EMD	See sentences
9.83	2	C0036341	SCHIZOPHRENIC DISORDERS	4397	MS	See sentences
9.83	2	C0036341	SCHIZOPHRENIC DISORDERS	3240	HP	See sentences
9.83	2	C0036341	SCHIZOPHRENIC DISORDERS	28	ABO	See sentences
9.83	2	C0036341	SCHIZOPHRENIC DISORDERS	3133	HLA-E	See sentences
9.83	2	C0036341	SCHIZOPHRENIC DISORDERS	55079	FEZF2	See sentences
9.83	2	C0036341	SCHIZOPHRENIC DISORDERS	921	CD5	See sentences
9.83	2	C0036341	SCHIZOPHRENIC DISORDERS	30816	ERVW-1	See sentences
9.83	2	C0036341	SCHIZOPHRENIC DISORDERS	3586	IL10	See sentences
9.83	2	C0036341	SCHIZOPHRENIC DISORDERS	3977	LIFR	See sentences
9.83	2	C0036341	SCHIZOPHRENIC DISORDERS	4858	NOVA2	See sentences
9.83	2	C0036341	SCHIZOPHRENIC DISORDERS	2668	GDNF	See sentences
9.83	2	C0036341	SCHIZOPHRENIC DISORDERS	5775	PTPN4	See sentences
9.83	2	C0036341	SCHIZOPHRENIC DISORDERS	1114	CHGB	See sentences
9.83	2	C0036341	SCHIZOPHRENIC DISORDERS	1356	CP	See sentences
9.83	2	C0036341	SCHIZOPHRENIC DISORDERS	3875	KRT18	See sentences
9.83	2	C0036341	SCHIZOPHRENIC DISORDERS	3565	IL4	See sentences
9.83	2	C0036341	SCHIZOPHRENIC DISORDERS	6999	TDO2	See sentences
7.37	2	C0036341	SCHIZOPHRENIC DISORDERS	847	CAT	See sentences
7.37	2	C0036341	SCHIZOPHRENIC DISORDERS	6863	TAC1	See sentences
7.37	2	C0036341	SCHIZOPHRENIC DISORDERS	3952	LEP	See sentences
7.37	2	C0036341	SCHIZOPHRENIC DISORDERS	4852	NPY	See sentences
7.37	2	C0036341	SCHIZOPHRENIC DISORDERS	5111	PCNA	See sentences
6.87	3	C0036341	SCHIZOPHRENIC DISORDERS	1438	CSF2RA	See sentences
6.55	2	C0036341	SCHIZOPHRENIC DISORDERS	7037	TFRC	See sentences
6.55	2	C0036341	SCHIZOPHRENIC DISORDERS	3576	IL8	See sentences
6.14	2	C0036341	SCHIZOPHRENIC DISORDERS	1803	DPP4	See sentences
5.9	2	C0036341	SCHIZOPHRENIC DISORDERS	759	CA1	See sentences
5.9	2	C0036341	SCHIZOPHRENIC DISORDERS	761	CA3	See sentences
5.22	1	C0036341	SCHIZOPHRENIC DISORDERS	2098	ESD	See sentences
5.22	1	C0036341	SCHIZOPHRENIC DISORDERS	1022	CDK7	See sentences
5.22	1	C0036341	SCHIZOPHRENIC DISORDERS	3458	IFNG	See sentences
5.22	1	C0036341	SCHIZOPHRENIC DISORDERS	7546	ZIC2	See sentences
5.22	1	C0036341	SCHIZOPHRENIC DISORDERS	682	BSG	See sentences
5.22	1	C0036341	SCHIZOPHRENIC DISORDERS	3606	IL18	See sentences
5.22	1	C0036341	SCHIZOPHRENIC DISORDERS	3350	HTR1A	See sentences
5.22	1	C0036341	SCHIZOPHRENIC DISORDERS	5443	POMC	See sentences
5.22	1	C0036341	SCHIZOPHRENIC DISORDERS	4741	NEFM	See sentences
5.22	1	C0036341	SCHIZOPHRENIC DISORDERS	1523	CUX1	See sentences
5.22	1	C0036341	SCHIZOPHRENIC DISORDERS	3145	HMBS	See sentences
5.22	1	C0036341	SCHIZOPHRENIC DISORDERS	6716	SRD5A2	See sentences
5.22	1	C0036341	SCHIZOPHRENIC DISORDERS	4929	NR4A2	See sentences
5.22	1	C0036341	SCHIZOPHRENIC DISORDERS	2688	GH1	See sentences
5.22	1	C0036341	SCHIZOPHRENIC DISORDERS	8741	TNFSF13	See sentences
5.22	1	C0036341	SCHIZOPHRENIC DISORDERS	173	AFM	See sentences
5.22	1	C0036341	SCHIZOPHRENIC DISORDERS	2952	GSTT1	See sentences
5.22	1	C0036341	SCHIZOPHRENIC DISORDERS	1234	CCR5	See sentences
5.22	1	C0036341	SCHIZOPHRENIC DISORDERS	2212	FCGR2A	See sentences
5.22	1	C0036341	SCHIZOPHRENIC DISORDERS	2878	GPX3	See sentences
5.22	1	C0036341	SCHIZOPHRENIC DISORDERS	4192	MDK	See sentences
5.22	1	C0036341	SCHIZOPHRENIC DISORDERS	7076	TIMP1	See sentences
5.22	1	C0036341	SCHIZOPHRENIC DISORDERS	4282	MIF	See sentences
5.22	1	C0036341	SCHIZOPHRENIC DISORDERS	84867	PTPN5	See sentences
5.22	1	C0036341	SCHIZOPHRENIC DISORDERS	203228	C9orf72	See sentences
5.22	1	C0036341	SCHIZOPHRENIC DISORDERS	5730	PTGDS	See sentences
5.22	1	C0036341	SCHIZOPHRENIC DISORDERS	7173	TPO	See sentences
5.22	1	C0036341	SCHIZOPHRENIC DISORDERS	6310	ATXN1	See sentences
5.22	1	C0036341	SCHIZOPHRENIC DISORDERS	6870	TACR3	See sentences
5.22	1	C0036341	SCHIZOPHRENIC DISORDERS	928	CD9	See sentences
5.22	1	C0036341	SCHIZOPHRENIC DISORDERS	9370	ADIPOQ	See sentences
5.22	1	C0036341	SCHIZOPHRENIC DISORDERS	947	CD34	See sentences
5.22	1	C0036341	SCHIZOPHRENIC DISORDERS	181	AGRP	See sentences
5.22	1	C0036341	SCHIZOPHRENIC DISORDERS	3827	KNG1	See sentences
5.22	1	C0036341	SCHIZOPHRENIC DISORDERS	7099	TLR4	See sentences
5.22	1	C0036341	SCHIZOPHRENIC DISORDERS	2739	GLO1	See sentences
5.22	1	C0036341	SCHIZOPHRENIC DISORDERS	3605	IL17A	See sentences
5.22	1	C0036341	SCHIZOPHRENIC DISORDERS	355	FAS	See sentences
5.22	1	C0036341	SCHIZOPHRENIC DISORDERS	3060	HCRT	See sentences
5.22	1	C0036341	SCHIZOPHRENIC DISORDERS	348	APOE	See sentences
5.22	1	C0036341	SCHIZOPHRENIC DISORDERS	5250	SLC25A3	See sentences
5.22	1	C0036341	SCHIZOPHRENIC DISORDERS	213	ALB	See sentences
5.22	1	C0036341	SCHIZOPHRENIC DISORDERS	3560	IL2RB	See sentences
5.22	1	C0036341	SCHIZOPHRENIC DISORDERS	5478	PPIA	See sentences
5.22	1	C0036341	SCHIZOPHRENIC DISORDERS	7436	VLDLR	See sentences
5.22	1	C0036341	SCHIZOPHRENIC DISORDERS	6750	SST	See sentences
5.22	1	C0036341	SCHIZOPHRENIC DISORDERS	5444	PON1	See sentences
5.22	1	C0036341	SCHIZOPHRENIC DISORDERS	7064	THOP1	See sentences
5.22	1	C0036341	SCHIZOPHRENIC DISORDERS	4842	NOS1	See sentences
5.22	1	C0036341	SCHIZOPHRENIC DISORDERS	885	CCK	See sentences
5.22	1	C0036341	SCHIZOPHRENIC DISORDERS	90273	CEACAM21	See sentences
5.22	1	C0036341	SCHIZOPHRENIC DISORDERS	9444	QKI	See sentences
5.22	1	C0036341	SCHIZOPHRENIC DISORDERS	28870	IGKV6D-21	See sentences
5.22	1	C0036341	SCHIZOPHRENIC DISORDERS	7178	TPT1	See sentences
5.22	1	C0036341	SCHIZOPHRENIC DISORDERS	10344	CCL26	See sentences
5.22	1	C0036341	SCHIZOPHRENIC DISORDERS	351	APP	See sentences
5.22	1	C0036341	SCHIZOPHRENIC DISORDERS	9588	PRDX6	See sentences
5.22	1	C0036341	SCHIZOPHRENIC DISORDERS	836	CASP3	See sentences
5.22	1	C0036341	SCHIZOPHRENIC DISORDERS	4311	MME	See sentences
5.22	1	C0036341	SCHIZOPHRENIC DISORDERS	8788	DLK1	See sentences
5.22	1	C0036341	SCHIZOPHRENIC DISORDERS	11178	LZTS1	See sentences
5.22	1	C0036341	SCHIZOPHRENIC DISORDERS	2919	CXCL1	See sentences
5.22	1	C0036341	SCHIZOPHRENIC DISORDERS	5621	PRNP	See sentences
5.22	1	C0036341	SCHIZOPHRENIC DISORDERS	780	DDR1	See sentences
5.22	1	C0036341	SCHIZOPHRENIC DISORDERS	4096	MAFD2	See sentences
5.22	1	C0036341	SCHIZOPHRENIC DISORDERS	5105	PCK1	See sentences
5.22	1	C0036341	SCHIZOPHRENIC DISORDERS	3014	H2AFX	See sentences
5.22	1	C0036341	SCHIZOPHRENIC DISORDERS	1130	LYST	See sentences
5.22	1	C0036341	SCHIZOPHRENIC DISORDERS	1786	DNMT1	See sentences
5.22	1	C0036341	SCHIZOPHRENIC DISORDERS	4922	NTS	See sentences
5.22	1	C0036341	SCHIZOPHRENIC DISORDERS	5243	ABCB1	See sentences
5.22	1	C0036341	SCHIZOPHRENIC DISORDERS	5054	SERPINE1	See sentences
5.22	1	C0036341	SCHIZOPHRENIC DISORDERS	5053	PAH	See sentences
5.22	1	C0036341	SCHIZOPHRENIC DISORDERS	182	JAG1	See sentences
5.22	1	C0036341	SCHIZOPHRENIC DISORDERS	3757	KCNH2	See sentences
5.22	1	C0036341	SCHIZOPHRENIC DISORDERS	408	ARRB1	See sentences
5.22	1	C0036341	SCHIZOPHRENIC DISORDERS	51621	KLF13	See sentences
5.22	1	C0036341	SCHIZOPHRENIC DISORDERS	1808	DPYSL2	See sentences
5.22	1	C0036341	SCHIZOPHRENIC DISORDERS	1432	MAPK14	See sentences
5.22	1	C0036341	SCHIZOPHRENIC DISORDERS	2900	GRIK4	See sentences
5.22	1	C0036341	SCHIZOPHRENIC DISORDERS	5972	REN	See sentences
5.22	1	C0036341	SCHIZOPHRENIC DISORDERS	79158	GNPTAB	See sentences
5.22	1	C0036341	SCHIZOPHRENIC DISORDERS	64374	SIL1	See sentences
5.22	1	C0036341	SCHIZOPHRENIC DISORDERS	1268	CNR1	See sentences
5.22	1	C0036341	SCHIZOPHRENIC DISORDERS	56246	MRAP	See sentences
5.22	1	C0036341	SCHIZOPHRENIC DISORDERS	5376	PMP22	See sentences
5.22	1	C0036341	SCHIZOPHRENIC DISORDERS	23774	BRD1	See sentences
5.22	1	C0036341	SCHIZOPHRENIC DISORDERS	55729	ATF7IP	See sentences
5.22	1	C0036341	SCHIZOPHRENIC DISORDERS	6925	TCF4	See sentences
5.22	1	C0036341	SCHIZOPHRENIC DISORDERS	1270	CNTF	See sentences
5.22	1	C0036341	SCHIZOPHRENIC DISORDERS	27087	B3GAT1	See sentences
5.22	1	C0036341	SCHIZOPHRENIC DISORDERS	2670	GFAP	See sentences
5.22	1	C0036341	SCHIZOPHRENIC DISORDERS	9582	APOBEC3B	See sentences
5.22	1	C0036341	SCHIZOPHRENIC DISORDERS	19	ABCA1	See sentences
5.22	1	C0036341	SCHIZOPHRENIC DISORDERS	4313	MMP2	See sentences
5.22	1	C0036341	SCHIZOPHRENIC DISORDERS	139818	DOCK11	See sentences
5.22	1	C0036341	SCHIZOPHRENIC DISORDERS	7248	TSC1	See sentences
5.22	1	C0036341	SCHIZOPHRENIC DISORDERS	4318	MMP9	See sentences
5.22	1	C0036341	SCHIZOPHRENIC DISORDERS	6736	SRY	See sentences
5.22	1	C0036341	SCHIZOPHRENIC DISORDERS	2934	GSN	See sentences
5.22	1	C0036341	SCHIZOPHRENIC DISORDERS	472	ATM	See sentences
5.22	1	C0036341	SCHIZOPHRENIC DISORDERS	2532	DARC	See sentences
5.22	1	C0036341	SCHIZOPHRENIC DISORDERS	6402	SELL	See sentences
5.22	1	C0036341	SCHIZOPHRENIC DISORDERS	6280	S100A9	See sentences
5.22	1	C0036341	SCHIZOPHRENIC DISORDERS	3481	IGF2	See sentences
5.22	1	C0036341	SCHIZOPHRENIC DISORDERS	4897	NRCAM	See sentences
5.22	1	C0036341	SCHIZOPHRENIC DISORDERS	7450	VWF	See sentences
4.91	2	C0036341	SCHIZOPHRENIC DISORDERS	3557	IL1RN	See sentences
4.5	3	C0036341	SCHIZOPHRENIC DISORDERS	1437	CSF2	See sentences
4.17	1	C0036341	SCHIZOPHRENIC DISORDERS	4133	MAP2	See sentences
3.91	1	C0036341	SCHIZOPHRENIC DISORDERS	52	ACP1	See sentences
3.91	1	C0036341	SCHIZOPHRENIC DISORDERS	4240	MFGE8	See sentences
3.48	1	C0036341	SCHIZOPHRENIC DISORDERS	27306	HPGDS	See sentences
3.13	1	C0036341	SCHIZOPHRENIC DISORDERS	6822	SULT2A1	See sentences
3.13	1	C0036341	SCHIZOPHRENIC DISORDERS	29113	C6orf15	See sentences
2.61	1	C0036341	SCHIZOPHRENIC DISORDERS	4719	NDUFS1	See sentences
2.61	1	C0036341	SCHIZOPHRENIC DISORDERS	2099	ESR1	See sentences
2.61	1	C0036341	SCHIZOPHRENIC DISORDERS	2922	GRP	See sentences
2.61	1	C0036341	SCHIZOPHRENIC DISORDERS	1116	CHI3L1	See sentences
2.61	1	C0036341	SCHIZOPHRENIC DISORDERS	1756	DMD	See sentences
2.61	1	C0036341	SCHIZOPHRENIC DISORDERS	2572	GAD2	See sentences
2.61	1	C0036341	SCHIZOPHRENIC DISORDERS	1019	CDK4	See sentences
2.61	1	C0036341	SCHIZOPHRENIC DISORDERS	3290	HSD11B1	See sentences
2.61	1	C0036341	SCHIZOPHRENIC DISORDERS	4908	NTF3	See sentences
2.61	1	C0036341	SCHIZOPHRENIC DISORDERS	1401	CRP	See sentences
2.61	1	C0036341	SCHIZOPHRENIC DISORDERS	3106	HLA-B	See sentences
2.61	1	C0036341	SCHIZOPHRENIC DISORDERS	595	CCND1	See sentences
2.61	1	C0036341	SCHIZOPHRENIC DISORDERS	6347	CCL2	See sentences
2.61	1	C0036341	SCHIZOPHRENIC DISORDERS	3570	IL6R	See sentences
2.46	2	C0036341	SCHIZOPHRENIC DISORDERS	5550	PREP	See sentences
2.09	1	C0036341	SCHIZOPHRENIC DISORDERS	2752	GLUL	See sentences
1.74	1	C0036341	SCHIZOPHRENIC DISORDERS	2539	G6PD	See sentences
1.74	1	C0036341	SCHIZOPHRENIC DISORDERS	694	BTG1	See sentences
1.74	1	C0036341	SCHIZOPHRENIC DISORDERS	2931	GSK3A	See sentences
1.74	1	C0036341	SCHIZOPHRENIC DISORDERS	338	APOB	See sentences
1.74	1	C0036341	SCHIZOPHRENIC DISORDERS	3486	IGFBP3	See sentences
1.74	1	C0036341	SCHIZOPHRENIC DISORDERS	4128	MAOA	See sentences
1.74	1	C0036341	SCHIZOPHRENIC DISORDERS	63827	BCAN	See sentences
1.74	1	C0036341	SCHIZOPHRENIC DISORDERS	2208	FCER2	See sentences
1.74	1	C0036341	SCHIZOPHRENIC DISORDERS	3552	IL1A	See sentences
1.74	1	C0036341	SCHIZOPHRENIC DISORDERS	6426	SRSF1	See sentences
1.74	1	C0036341	SCHIZOPHRENIC DISORDERS	4747	NEFL	See sentences
1.74	1	C0036341	SCHIZOPHRENIC DISORDERS	2902	GRIN1	See sentences
1.3	1	C0036341	SCHIZOPHRENIC DISORDERS	959	CD40LG	See sentences
1.3	1	C0036341	SCHIZOPHRENIC DISORDERS	2638	GC	See sentences
1.04	1	C0036341	SCHIZOPHRENIC DISORDERS	1956	EGFR	See sentences
1.04	1	C0036341	SCHIZOPHRENIC DISORDERS	1392	CRH	See sentences
1.04	1	C0036341	SCHIZOPHRENIC DISORDERS	114112	TXNRD3	See sentences
0.87	1	C0036341	SCHIZOPHRENIC DISORDERS	3479	IGF1	See sentences
