## Extended Data Table 5 for "Systems-level investigation of mucopolysaccharidosis IIIA identifies deficient synaptic activity as a key driver of disease progression"

Primer	Sequence (5`-3`)	Purpose
npas4a qF	CAGCATGCAGTACAGGATCTACT	RT-qPCR
npas4a qR	CCGTAACTGGAATGGGAGATGAT	RT-qPCR
egr1 qF	GGATAACTACCCCAAGTTGGAGG	RT-qPCR
egr1 qR	TGGAGTAGGTCTGATCTGACAGA	RT-qPCR
egr4 qF	CTGCGCTCAGACTCTTCCTCA	RT-qPCR
egr4 qR	TCTCCGTGTAGAAGCTGCCG	RT-qPCR
eef1a1l1 qF	GAAGACAACCCCAAGGCTCTC	RT-qPCR
eef1a1l1 qR	CCACCGATTTTCTTCTCAACG	RT-qPCR
pmela_riboF	CATCGATGTTCGTTTCCCGC	Riboprobe cloning
pmela_riboR	GAGGAGAAACTGCGACCACA	Riboprobe cloning
npas4a_riboF	GCCAAGTCTGCCCTTCTTCT	Riboprobe cloning
npas4a_riboR	TGTTGCGGCACATGACTTTG	Riboprobe cloning
egr1_riboF	TCCTACACAGGCCGTTTCAC	Riboprobe cloning
egr1_riboR	ATGGCTTCTGTCCTGTGTGG	Riboprobe cloning
egr4_riboF	AACTTCTGCGGGAACTCTCG	Riboprobe cloning
egr4_riboR	CAGACGGGTTTAACGGGACA	Riboprobe cloning
baiap2b_riboF	AGAGTCAGGGCAGCAAGAAC	Riboprobe cloning
baiap2b_riboR	CGTGCTTGCTTGGAATCGAG	Riboprobe cloning
