## Extended Data Table 6 for "Systems-level investigation of mucopolysaccharidosis IIIA identifies deficient synaptic activity as a key driver of disease progression"

Antibody/Dye	Manufacturer	Cat #	Usage
Rabbit pAb to LAMP1	Abcam	ab24170	1:1000 in zebrafish, no antigen retrieval
Rabbit pAb to Synapsin-1/2	Synaptic Systems	106 002	1:750 in zebrafish, antigen retrieval in 10 mM sodium citrate pH 6, 30m 85�C
LipidSpot 610	Biotium	70069	1:1000 in zebrafish
DAPI 5 mg/mL	Invitrogen	D1306	1:5000 in zebrafish
Goat anti-Rabbit IgG (H+L) Cross-Adsorbed Secondary Antibody, Alexa Fluor� 488	Invitrogen	A-11008	1:750 in zebrafish
