## Extended Data Table 9 for "Systems-level investigation of mucopolysaccharidosis IIIA identifies deficient synaptic activity as a key driver of disease progression"

	ONTOLOGY	ID	Description	GeneRatio	BgRatio	pvalue	p.adjust	qvalue	geneID	Count
GO:0031629	BP	GO:0031629	synaptic vesicle fusion to presynaptic active zone membrane	3/29	19/18284	3.41732836911539e-06	0.000405626074080678	0.000229692722164845	snap47/stx3a/stx4	3
GO:0099500	BP	GO:0099500	vesicle fusion to plasma membrane	3/29	19/18284	3.41732836911539e-06	0.000405626074080678	0.000229692722164845	snap47/stx3a/stx4	3
GO:0048499	BP	GO:0048499	synaptic vesicle membrane organization	3/29	20/18284	4.01609974337305e-06	0.000405626074080678	0.000229692722164845	snap47/stx3a/stx4	3
GO:0006906	BP	GO:0006906	vesicle fusion	4/29	81/18284	7.80242778622307e-06	0.00052110093173246	0.00029508234105399	snap47/stx3a/stx4/vamp2	4
GO:0090174	BP	GO:0090174	organelle membrane fusion	4/29	83/18284	8.59902527611319e-06	0.00052110093173246	0.00029508234105399	snap47/stx3a/stx4/vamp2	4
GO:0061025	BP	GO:0061025	membrane fusion	4/29	89/18284	1.13506393486899e-05	0.000573207287108841	0.0003245884585678	snap47/stx3a/stx4/vamp2	4
GO:0048284	BP	GO:0048284	organelle fusion	4/29	100/18284	1.80108305016555e-05	0.000779611663143086	0.000441468476957871	snap47/stx3a/stx4/vamp2	4
GO:0000422	BP	GO:0000422	autophagy of mitochondrion	3/29	38/18284	2.91540644878632e-05	0.000981520171091394	0.000555802632926515	atg13/atg9b/pink1	3
GO:0061726	BP	GO:0061726	mitochondrion disassembly	3/29	38/18284	2.91540644878632e-05	0.000981520171091394	0.000555802632926515	atg13/atg9b/pink1	3
GO:0140029	BP	GO:0140029	exocytic process	3/29	52/18284	7.52442554589191e-05	0.00227990094040525	0.00129103301471619	snap47/stx3a/stx4	3
GO:0016079	BP	GO:0016079	synaptic vesicle exocytosis	3/29	55/18284	8.90376314574474e-05	0.00245258203014605	0.00138881664378602	snap47/stx3a/stx4	3
GO:1903008	BP	GO:1903008	organelle disassembly	3/29	57/18284	9.90925995872012e-05	0.00250208813957683	0.00141685032743103	atg13/atg9b/pink1	3
GO:0016050	BP	GO:0016050	vesicle organization	4/29	170/18284	0.000142885493710415	0.00333033112263507	0.0018858571234654	snap47/stx3a/stx4/vamp2	4
GO:0044804	BP	GO:0044804	autophagy of nucleus	2/29	14/18284	0.000218447662620296	0.00423875240856319	0.00240026625880076	atg13/atg9b	2
GO:0007269	BP	GO:0007269	neurotransmitter secretion	3/29	77/18284	0.000242509023588871	0.00423875240856319	0.00240026625880076	snap47/stx3a/stx4	3
GO:0099643	BP	GO:0099643	signal release from synapse	3/29	77/18284	0.000242509023588871	0.00423875240856319	0.00240026625880076	snap47/stx3a/stx4	3
GO:0007044	BP	GO:0007044	cell-substrate junction assembly	2/29	15/18284	0.000251807073776031	0.00423875240856319	0.00240026625880076	itgb4/pleca	2
GO:0150115	BP	GO:0150115	cell-substrate junction organization	2/29	15/18284	0.000251807073776031	0.00423875240856319	0.00240026625880076	itgb4/pleca	2
GO:0046653	BP	GO:0046653	tetrahydrofolate metabolic process	2/29	16/18284	0.000287496476099028	0.00458481222410555	0.0025962285653264	mthfd1b/zgc:153031	2
GO:0006760	BP	GO:0006760	folic acid-containing compound metabolic process	2/29	19/18284	0.000408475074695637	0.00591181697216559	0.0033476677660691	mthfd1b/zgc:153031	2
GO:0045055	BP	GO:0045055	regulated exocytosis	3/29	92/18284	0.000409729889159991	0.00591181697216559	0.0033476677660691	snap47/stx3a/stx4	3
GO:0006836	BP	GO:0006836	neurotransmitter transport	3/29	101/18284	0.000538545177318409	0.00691198195708566	0.00391402834464118	snap47/stx3a/stx4	3
GO:0001505	BP	GO:0001505	regulation of neurotransmitter levels	3/29	103/18284	0.000570295541013668	0.00691198195708566	0.00391402834464118	snap47/stx3a/stx4	3
GO:0099003	BP	GO:0099003	vesicle-mediated transport in synapse	3/29	103/18284	0.000570295541013668	0.00691198195708566	0.00391402834464118	snap47/stx3a/stx4	3
GO:0099504	BP	GO:0099504	synaptic vesicle cycle	3/29	103/18284	0.000570295541013668	0.00691198195708566	0.00391402834464118	snap47/stx3a/stx4	3
GO:0031201	CC	GO:0031201	SNARE complex	4/29	64/18602	2.83653861841978e-06	0.000241105782565681	0.000125404865235401	snap47/stx3a/stx4/vamp2	4
GO:0048787	CC	GO:0048787	presynaptic active zone membrane	2/29	14/18602	0.00021108524357342	0.0070683500827315	0.00367641738049192	stx3a/stx4	2
GO:0030133	CC	GO:0030133	transport vesicle	4/29	200/18602	0.000249471179390523	0.0070683500827315	0.00367641738049192	cltcb/stx3a/stx4/vamp2	4
GO:0000407	CC	GO:0000407	phagophore assembly site	2/29	19/18602	0.000394741272583143	0.00838825204239179	0.00436292985486632	atg13/atg9b	2
GO:0005484	MF	GO:0005484	SNAP receptor activity	4/27	48/17771	7.85387941473045e-07	4.39817247224905e-05	2.56284486164889e-05	snap47/stx3a/stx4/vamp2	4
GO:0000149	MF	GO:0000149	SNARE binding	4/27	113/17771	2.42957354177576e-05	0.000680280591697212	0.000396404104184466	snap47/stx3a/stx4/vamp2	4
GO:0030674	MF	GO:0030674	protein-macromolecule adaptor activity	4/27	156/17771	8.56701697906929e-05	0.0015991765027596	0.000931850969653151	snap47/stx3a/stx4/vamp2	4
GO:0016411	MF	GO:0016411	acylglycerol O-acyltransferase activity	2/27	14/17771	0.00020002796463272	0.00280039150485808	0.00163180707989851	agpat3/dgat1b	2
GO:0060090	MF	GO:0060090	molecular adaptor activity	4/27	209/17771	0.000263844874365303	0.0029550625928914	0.00172193496954198	snap47/stx3a/stx4/vamp2	4
GO:0016646	MF	GO:0016646	oxidoreductase activity, acting on the CH-NH group of donors, NAD or NADP as acceptor	2/27	22/17771	0.000503970101742535	0.004703720949597	0.00274089002702081	mthfd1b/zgc:153031	2
GO:0016645	MF	GO:0016645	oxidoreductase activity, acting on the CH-NH group of donors	2/27	34/17771	0.00121024856656285	0.0096819885325028	0.00564176023510501	mthfd1b/zgc:153031	2
