## Extended Data Table 10 for "Systems-level investigation of mucopolysaccharidosis IIIA identifies deficient synaptic activity as a key driver of disease progression"

	ONTOLOGY	ID	Description	GeneRatio	BgRatio	pvalue	p.adjust	qvalue	geneID	Count
GO:0043043	BP	GO:0043043	peptide biosynthetic process	20/80	471/18284	9.42397136201429e-15	6.1350053566713e-12	4.2259071581243e-12	sars2/rplp2l/eif1axb/rps19/rps11/rps8a/eif6/eif4bb/rpsa/pars2/rps2/gclm/rps21/rps3/eif3ja/gclc/eif1b/rps3a/tufm/rps16	20
GO:0006412	BP	GO:0006412	translation	18/80	465/18284	1.18852480193905e-12	3.86864823031161e-10	2.66479771382124e-10	sars2/rplp2l/eif1axb/rps19/rps11/rps8a/eif6/eif4bb/rpsa/pars2/rps2/rps21/rps3/eif3ja/eif1b/rps3a/tufm/rps16	18
GO:0022613	BP	GO:0022613	ribonucleoprotein complex biogenesis	13/80	322/18284	1.34559475536045e-09	2.91994061913218e-07	2.01131005538088e-07	mrto4/rps19/nop56/rps8a/eif6/eif4bb/rpsa/gar1/rps21/dkc1/eif3ja/nhp2/rps16	13
GO:0006520	BP	GO:0006520	cellular amino acid metabolic process	11/80	221/18284	3.16371671946139e-09	5.14894896092342e-07	3.54669295392251e-07	sars2/shmt1/pars2/shmt2/asns/glud1a/cthl/gclc/cad/pfas/psat1	11
GO:0042254	BP	GO:0042254	ribosome biogenesis	11/80	228/18284	4.38525311500649e-09	5.70959955573845e-07	3.93287963577424e-07	mrto4/rps19/nop56/rps8a/eif6/rpsa/gar1/rps21/dkc1/nhp2/rps16	11
GO:1901605	BP	GO:1901605	alpha-amino acid metabolic process	9/80	154/18284	2.34949055326156e-08	2.54919725028879e-06	1.75593504506916e-06	shmt1/shmt2/asns/glud1a/cthl/gclc/cad/pfas/psat1	9
GO:1901607	BP	GO:1901607	alpha-amino acid biosynthetic process	6/80	57/18284	1.76167753108844e-07	1.50368696906054e-05	1.03576788555225e-05	shmt1/shmt2/asns/cthl/cad/psat1	6
GO:0009069	BP	GO:0009069	serine family amino acid metabolic process	5/80	30/18284	1.84784880990542e-07	1.50368696906054e-05	1.03576788555225e-05	shmt1/shmt2/cthl/gclc/psat1	5
GO:0008652	BP	GO:0008652	cellular amino acid biosynthetic process	6/80	62/18284	2.93303650657777e-07	2.12156307309126e-05	1.46137257520717e-05	shmt1/shmt2/asns/cthl/cad/psat1	6
GO:0006364	BP	GO:0006364	rRNA processing	8/80	157/18284	4.2434758162554e-07	2.76250275638226e-05	1.9028638923419e-05	mrto4/rps8a/eif6/gar1/rps21/dkc1/nhp2/rps16	8
GO:0009070	BP	GO:0009070	serine family amino acid biosynthetic process	4/80	16/18284	5.94124957036575e-07	3.22312789192342e-05	2.22015115524194e-05	shmt1/shmt2/cthl/psat1	4
GO:0046112	BP	GO:0046112	nucleobase biosynthetic process	4/80	16/18284	5.94124957036575e-07	3.22312789192342e-05	2.22015115524194e-05	shmt1/shmt2/aprt/cad	4
GO:0016072	BP	GO:0016072	rRNA metabolic process	8/80	171/18284	8.12263582130699e-07	3.8424977682552e-05	2.64678478337249e-05	mrto4/rps8a/eif6/gar1/rps21/dkc1/nhp2/rps16	8
GO:0034660	BP	GO:0034660	ncRNA metabolic process	11/80	382/18284	8.26343606076387e-07	3.8424977682552e-05	2.64678478337249e-05	sars2/eif1axb/mrto4/rps8a/eif6/pars2/gar1/rps21/dkc1/nhp2/rps16	11
GO:0043648	BP	GO:0043648	dicarboxylic acid metabolic process	5/80	45/18284	1.5050259729717e-06	6.53181272269718e-05	4.49923554025224e-05	shmt1/shmt2/glud1a/aldh1l1/gclc	5
GO:0048278	BP	GO:0048278	vesicle docking	5/80	50/18284	2.5657793995337e-06	0.000104395149318527	7.19093436974577e-05	stxbp1a/rab3c/rab3ab/stx1b/vps33a	5
GO:0140029	BP	GO:0140029	exocytic process	5/80	52/18284	3.12585880896778e-06	0.000119702004978707	8.24529939702956e-05	stxbp1a/rab3c/rab3ab/stx1b/vps33a	5
GO:0046395	BP	GO:0046395	carboxylic acid catabolic process	7/80	155/18284	5.1969448931526e-06	0.000148165404464463	0.000102059119252747	acat1/shmt1/acat2/shmt2/acaa1/glud1a/aldh1l1	7
GO:0009064	BP	GO:0009064	glutamine family amino acid metabolic process	5/80	58/18284	5.39926274530398e-06	0.000148165404464463	0.000102059119252747	asns/glud1a/gclc/cad/pfas	5
GO:0042274	BP	GO:0042274	ribosomal small subunit biogenesis	5/80	58/18284	5.39926274530398e-06	0.000148165404464463	0.000102059119252747	rps19/rps8a/rpsa/rps21/rps16	5
GO:0072522	BP	GO:0072522	purine-containing compound biosynthetic process	7/80	156/18284	5.42211019452016e-06	0.000148165404464463	0.000102059119252747	shmt1/impdh1b/shmt2/acss2/acaca/aprt/pfas	7
GO:0016054	BP	GO:0016054	organic acid catabolic process	7/80	157/18284	5.65533911645525e-06	0.000148165404464463	0.000102059119252747	acat1/shmt1/acat2/shmt2/acaa1/glud1a/aldh1l1	7
GO:0034470	BP	GO:0034470	ncRNA processing	9/80	296/18284	5.73424456174094e-06	0.000148165404464463	0.000102059119252747	eif1axb/mrto4/rps8a/eif6/gar1/rps21/dkc1/nhp2/rps16	9
GO:0022406	BP	GO:0022406	membrane docking	5/80	59/18284	5.87908095966701e-06	0.000148165404464463	0.000102059119252747	stxbp1a/rab3c/rab3ab/stx1b/vps33a	5
GO:0140056	BP	GO:0140056	organelle localization by membrane tethering	5/80	59/18284	5.87908095966701e-06	0.000148165404464463	0.000102059119252747	stxbp1a/rab3c/rab3ab/stx1b/vps33a	5
GO:0001505	BP	GO:0001505	regulation of neurotransmitter levels	6/80	103/18284	5.91751231348087e-06	0.000148165404464463	0.000102059119252747	stxbp1a/rab3ab/comtb/stx1b/hnmt/syt1a	6
GO:0006904	BP	GO:0006904	vesicle docking involved in exocytosis	4/80	29/18284	7.42524617379009e-06	0.000179030935523605	0.000123319877974058	stxbp1a/rab3c/rab3ab/vps33a	4
GO:0002181	BP	GO:0002181	cytoplasmic translation	5/80	68/18284	1.18707770738254e-05	0.000270073783331874	0.000186031905084288	rplp2l/eif4bb/rpsa/rps21/eif3ja	5
GO:0006575	BP	GO:0006575	cellular modified amino acid metabolic process	6/80	117/18284	1.23306872305429e-05	0.000270073783331874	0.000186031905084288	shmt1/shmt2/gsr/gclm/aldh1l1/gclc	6
GO:0009112	BP	GO:0009112	nucleobase metabolic process	4/80	33/18284	1.2623844754513e-05	0.000270073783331874	0.000186031905084288	shmt1/shmt2/aprt/cad	4
GO:0046394	BP	GO:0046394	carboxylic acid biosynthetic process	7/80	178/18284	1.28606563491368e-05	0.000270073783331874	0.000186031905084288	shmt1/shmt2/asns/acaca/cthl/cad/psat1	7
GO:0016053	BP	GO:0016053	organic acid biosynthetic process	7/80	180/18284	1.3828623486841e-05	0.000281326059060422	0.00019378268438797	shmt1/shmt2/asns/acaca/cthl/cad/psat1	7
GO:0044272	BP	GO:0044272	sulfur compound biosynthetic process	5/80	76/18284	2.04721285552081e-05	0.000403859263316377	0.000278185861707134	acss2/gclm/acaca/cthl/gclc	5
GO:0022618	BP	GO:0022618	ribonucleoprotein complex assembly	6/80	132/18284	2.45056647265184e-05	0.000462652561762579	0.00031868379224005	mrto4/rps19/eif6/eif4bb/rpsa/eif3ja	6
GO:0042255	BP	GO:0042255	ribosome assembly	4/80	39/18284	2.48737936431494e-05	0.000462652561762579	0.00031868379224005	mrto4/rps19/eif6/rpsa	4
GO:0071826	BP	GO:0071826	ribonucleoprotein complex subunit organization	6/80	137/18284	3.02327270874917e-05	0.000535275034033396	0.000368707517985652	mrto4/rps19/eif6/eif4bb/rpsa/eif3ja	6
GO:0009156	BP	GO:0009156	ribonucleoside monophosphate biosynthetic process	4/80	41/18284	3.04226977868443e-05	0.000535275034033396	0.000368707517985652	impdh1b/aprt/cad/pfas	4
GO:0006730	BP	GO:0006730	one-carbon metabolic process	4/80	44/18284	4.03771003862798e-05	0.000673986983370979	0.000464254919421193	shmt1/shmt2/aldh1l1/ahcy	4
GO:0009124	BP	GO:0009124	nucleoside monophosphate biosynthetic process	4/80	44/18284	4.03771003862798e-05	0.000673986983370979	0.000464254919421193	impdh1b/aprt/cad/pfas	4
GO:0006413	BP	GO:0006413	translational initiation	5/80	88/18284	4.16700763701227e-05	0.000678180492923747	0.000467143487728218	eif1axb/eif6/eif4bb/eif3ja/eif1b	5
GO:0046653	BP	GO:0046653	tetrahydrofolate metabolic process	3/80	16/18284	4.33522749405493e-05	0.000688349536251161	0.000474148116166213	shmt1/shmt2/aldh1l1	3
GO:0006790	BP	GO:0006790	sulfur compound metabolic process	7/80	216/18284	4.45724726988649e-05	0.000690873326832405	0.000475886550619459	gsr/acss2/gclm/acaca/cthl/gclc/ahcy	7
GO:0044282	BP	GO:0044282	small molecule catabolic process	7/80	221/18284	5.15261812796746e-05	0.000759882889130323	0.00052342163597626	acat1/shmt1/acat2/shmt2/acaa1/glud1a/aldh1l1	7
GO:0001522	BP	GO:0001522	pseudouridine synthesis	3/80	17/18284	5.24761156888141e-05	0.000759882889130323	0.00052342163597626	gar1/dkc1/nhp2	3
GO:0009161	BP	GO:0009161	ribonucleoside monophosphate metabolic process	4/80	47/18284	5.25264669905754e-05	0.000759882889130323	0.00052342163597626	impdh1b/aprt/cad/pfas	4
GO:0009260	BP	GO:0009260	ribonucleotide biosynthetic process	6/80	153/18284	5.6149620612844e-05	0.000794639196064379	0.000547362434349463	impdh1b/acss2/acaca/aprt/cad/pfas	6
GO:0046390	BP	GO:0046390	ribose phosphate biosynthetic process	6/80	157/18284	6.48178814637533e-05	0.000897796613466029	0.000618419205006918	impdh1b/acss2/acaca/aprt/cad/pfas	6
GO:0044283	BP	GO:0044283	small molecule biosynthetic process	8/80	316/18284	7.17199717734552e-05	0.000948518630599054	0.000653357485059741	shmt1/shmt2/asns/acaca/cthl/aprt/cad/psat1	8
GO:0009123	BP	GO:0009123	nucleoside monophosphate metabolic process	4/80	51/18284	7.26226512369432e-05	0.000948518630599054	0.000653357485059741	impdh1b/aprt/cad/pfas	4
GO:0006760	BP	GO:0006760	folic acid-containing compound metabolic process	3/80	19/18284	7.43079111529212e-05	0.000948518630599054	0.000653357485059741	shmt1/shmt2/aldh1l1	3
GO:0045454	BP	GO:0045454	cell redox homeostasis	3/80	19/18284	7.43079111529212e-05	0.000948518630599054	0.000653357485059741	gsr/zgc:56493/gclc	3
GO:0048284	BP	GO:0048284	organelle fusion	5/80	100/18284	7.68718169864756e-05	0.000962376016503762	0.000662902713284183	zgc:100918/rab3ab/stx1b/vps39/vps16	5
GO:0006144	BP	GO:0006144	purine nucleobase metabolic process	3/80	21/18284	0.000101349675668422	0.00122182664555819	0.000841617189761162	shmt1/shmt2/aprt	3
GO:0006541	BP	GO:0006541	glutamine metabolic process	3/80	21/18284	0.000101349675668422	0.00122182664555819	0.000841617189761162	asns/cad/pfas	3
GO:0006887	BP	GO:0006887	exocytosis	6/80	186/18284	0.000164596877872231	0.00194822849990586	0.00134197645882431	stxbp1a/rab3c/rab3ab/stx1b/syt1a/vps33a	6
GO:0000154	BP	GO:0000154	rRNA modification	3/80	26/18284	0.000195027926783223	0.00226719964885496	0.00156168978965513	gar1/dkc1/nhp2	3
GO:0009165	BP	GO:0009165	nucleotide biosynthetic process	6/80	193/18284	0.000201128835884605	0.00229710302036628	0.00158228779477086	impdh1b/acss2/acaca/aprt/cad/pfas	6
GO:0072521	BP	GO:0072521	purine-containing compound metabolic process	7/80	278/18284	0.000214689437355111	0.00237306874615455	0.00163461441646348	shmt1/impdh1b/shmt2/acss2/acaca/aprt/pfas	7
GO:0009127	BP	GO:0009127	purine nucleoside monophosphate biosynthetic process	3/80	27/18284	0.000218716013470465	0.00237306874615455	0.00163461441646348	impdh1b/aprt/pfas	3
GO:0009168	BP	GO:0009168	purine ribonucleoside monophosphate biosynthetic process	3/80	27/18284	0.000218716013470465	0.00237306874615455	0.00163461441646348	impdh1b/aprt/pfas	3
GO:0006886	BP	GO:0006886	intracellular protein transport	9/80	476/18284	0.000229525024819226	0.00244952116651338	0.00168727628253651	stxbp1a/rab3c/rab3ab/stx1b/vps39/vps29/chm/vps16/vps33a	9
GO:1901293	BP	GO:1901293	nucleoside phosphate biosynthetic process	6/80	199/18284	0.000237290672167855	0.00249155205776248	0.00171622795150265	impdh1b/acss2/acaca/aprt/cad/pfas	6
GO:0000462	BP	GO:0000462	maturation of SSU-rRNA from tricistronic rRNA transcript (SSU-rRNA, 5.8S rRNA, LSU-rRNA)	3/80	29/18284	0.000271510402817258	0.00276176987865679	0.00190235907237092	rps8a/rps21/rps16	3
GO:0042558	BP	GO:0042558	pteridine-containing compound metabolic process	3/80	29/18284	0.000271510402817258	0.00276176987865679	0.00190235907237092	shmt1/shmt2/aldh1l1	3
GO:0055086	BP	GO:0055086	nucleobase-containing small molecule metabolic process	8/80	395/18284	0.000329917220640856	0.00330424785595688	0.00227602811324704	shmt1/impdh1b/shmt2/acss2/acaca/aprt/cad/pfas	8
GO:0009152	BP	GO:0009152	purine ribonucleotide biosynthetic process	5/80	137/18284	0.000336299019637746	0.00331713123915413	0.00228490243007464	impdh1b/acss2/acaca/aprt/pfas	5
GO:0007269	BP	GO:0007269	neurotransmitter secretion	4/80	77/18284	0.000360820381999083	0.00345432453943239	0.00237940375745525	stxbp1a/rab3ab/stx1b/syt1a	4
GO:0099643	BP	GO:0099643	signal release from synapse	4/80	77/18284	0.000360820381999083	0.00345432453943239	0.00237940375745525	stxbp1a/rab3ab/stx1b/syt1a	4
GO:0017157	BP	GO:0017157	regulation of exocytosis	4/80	79/18284	0.000397966868865506	0.00367066052249271	0.0025284200543001	rab3c/rab3ab/stx1b/syt1a	4
GO:0009126	BP	GO:0009126	purine nucleoside monophosphate metabolic process	3/80	33/18284	0.000400333175264182	0.00367066052249271	0.0025284200543001	impdh1b/aprt/pfas	3
GO:0009167	BP	GO:0009167	purine ribonucleoside monophosphate metabolic process	3/80	33/18284	0.000400333175264182	0.00367066052249271	0.0025284200543001	impdh1b/aprt/pfas	3
GO:0006906	BP	GO:0006906	vesicle fusion	4/80	81/18284	0.000437769348443987	0.00395816452551438	0.00272645822276518	zgc:100918/rab3ab/stx1b/vps39	4
GO:0006164	BP	GO:0006164	purine nucleotide biosynthetic process	5/80	147/18284	0.000464680226487302	0.00414392914305799	0.00285441638765091	impdh1b/acss2/acaca/aprt/pfas	5
GO:0006635	BP	GO:0006635	fatty acid beta-oxidation	3/80	35/18284	0.000477224732440511	0.00416930502585555	0.00287189577332762	acat1/acat2/acaa1	3
GO:0090174	BP	GO:0090174	organelle membrane fusion	4/80	83/18284	0.000480334680398105	0.00416930502585555	0.00287189577332762	zgc:100918/rab3ab/stx1b/vps39	4
GO:0006979	BP	GO:0006979	response to oxidative stress	4/80	89/18284	0.000625685398043298	0.00528988563800243	0.0036437727896985	msrb2/gsr/gclc/sod1	4
GO:0061025	BP	GO:0061025	membrane fusion	4/80	89/18284	0.000625685398043298	0.00528988563800243	0.0036437727896985	zgc:100918/rab3ab/stx1b/vps39	4
GO:0042176	BP	GO:0042176	regulation of protein catabolic process	4/80	94/18284	0.000768658958149534	0.00641534591994034	0.00441901101446291	commd1/psme1/psmd2/psmd3	4
GO:0009259	BP	GO:0009259	ribonucleotide metabolic process	6/80	252/18284	0.00082815042485641	0.00676731822877463	0.00466145616534561	impdh1b/acss2/acaca/aprt/cad/pfas	6
GO:0035999	BP	GO:0035999	tetrahydrofolate interconversion	2/80	10/18284	0.000831621287714241	0.00676731822877463	0.00466145616534561	shmt1/shmt2	2
GO:0030490	BP	GO:0030490	maturation of SSU-rRNA	3/80	43/18284	0.00087748056827145	0.00705234382647795	0.00485778716158074	rps8a/rps21/rps16	3
GO:0019693	BP	GO:0019693	ribose phosphate metabolic process	6/80	258/18284	0.000935512982986624	0.00736282601249282	0.00507165313496959	impdh1b/acss2/acaca/aprt/cad/pfas	6
GO:0019395	BP	GO:0019395	fatty acid oxidation	3/80	44/18284	0.000938732041531343	0.00736282601249282	0.00507165313496959	acat1/acat2/acaa1	3
GO:0006836	BP	GO:0006836	neurotransmitter transport	4/80	101/18284	0.00100563868681192	0.00776254154172793	0.0053469847146513	stxbp1a/rab3ab/stx1b/syt1a	4
GO:0006544	BP	GO:0006544	glycine metabolic process	2/80	11/18284	0.00101354229039458	0.00776254154172793	0.0053469847146513	shmt1/shmt2	2
GO:0006749	BP	GO:0006749	glutathione metabolic process	3/80	47/18284	0.00113853612072706	0.00861845365806178	0.00593655308971512	gsr/gclm/gclc	3
GO:0032940	BP	GO:0032940	secretion by cell	6/80	269/18284	0.00115991709725022	0.00867937965873438	0.0059785200656817	stxbp1a/rab3c/rab3ab/stx1b/syt1a/vps33a	6
GO:0051640	BP	GO:0051640	organelle localization	6/80	271/18284	0.00120480655578685	0.00891283031610499	0.00613932527231098	stxbp1a/eif6/rab3c/rab3ab/stx1b/vps33a	6
GO:0009308	BP	GO:0009308	amine metabolic process	3/80	50/18284	0.00136331276209946	0.00997209672052527	0.00686896790838996	comtb/hnmt/aoc1	3
GO:0015935	CC	GO:0015935	small ribosomal subunit	11/78	62/18602	1.44858955694463e-15	1.20232933226405e-13	6.40429067280785e-14	rps19/rps11/rps8a/rpsa/rps2/rps21/rps3/rps3a/dap3/mrps26/rps16	11
GO:1990904	CC	GO:1990904	ribonucleoprotein complex	20/78	495/18602	1.02909050735661e-14	4.27072560552993e-13	2.27483164784093e-13	rplp2l/mrto4/rps19/rps11/nop56/rps8a/eif6/rpsa/rps2/gar1/rps21/dkc1/rps3/eif3ja/eif1b/rps3a/dap3/mrps26/nhp2/rps16	20
GO:0022627	CC	GO:0022627	cytosolic small ribosomal subunit	9/78	37/18602	2.81610961465259e-14	7.79123660053882e-13	4.15005627422487e-13	rps19/rps11/rps8a/rpsa/rps2/rps21/rps3/rps3a/rps16	9
GO:0044391	CC	GO:0044391	ribosomal subunit	12/78	144/18602	8.16304832697863e-13	1.69383252784807e-11	9.02231657192375e-12	rplp2l/rps19/rps11/rps8a/rpsa/rps2/rps21/rps3/rps3a/dap3/mrps26/rps16	12
GO:0022626	CC	GO:0022626	cytosolic ribosome	10/78	80/18602	1.20293656903024e-12	1.99687470459019e-11	1.06364917682674e-11	rplp2l/rps19/rps11/rps8a/rpsa/rps2/rps21/rps3/rps3a/rps16	10
GO:0005840	CC	GO:0005840	ribosome	12/78	185/18602	1.60387319084631e-11	2.2186912473374e-10	1.18180129851834e-10	rplp2l/rps19/rps11/rps8a/rpsa/rps2/rps21/rps3/rps3a/dap3/mrps26/rps16	12
GO:0000502	CC	GO:0000502	proteasome complex	6/78	60/18602	1.8690495098561e-07	2.21615870454366e-06	1.18045232201438e-06	psmc5/psme1/psmc2/psmd2/psmd3/psma6a	6
GO:1905369	CC	GO:1905369	endopeptidase complex	6/78	65/18602	3.03292652388038e-07	3.1466612685259e-06	1.67609097372337e-06	psmc5/psme1/psmc2/psmd2/psmd3/psma6a	6
GO:0005732	CC	GO:0005732	sno(s)RNA-containing ribonucleoprotein complex	4/78	19/18602	1.05679085784565e-06	9.74596013346542e-06	5.19125333678564e-06	nop56/gar1/dkc1/nhp2	4
GO:1905368	CC	GO:1905368	peptidase complex	6/78	87/18602	1.72367658529325e-06	1.43065156579339e-05	7.62046490340172e-06	psmc5/psme1/psmc2/psmd2/psmd3/psma6a	6
GO:0022624	CC	GO:0022624	proteasome accessory complex	4/78	23/18602	2.38376540420662e-06	1.79865935044681e-05	9.5806839212132e-06	psmc5/psme1/psmc2/psmd3	4
GO:0005838	CC	GO:0005838	proteasome regulatory particle	3/78	20/18602	7.67999459089295e-05	0.000531199625870096	0.000282947169138162	psmc5/psmc2/psmd3	3
GO:0005768	CC	GO:0005768	endosome	8/78	430/18602	0.000435496922757798	0.00278048035299209	0.00148104216646377	commd1/rab3c/zgc:100918/rab3ab/ccdc93/vps29/vps16/vps33a	8
GO:0005730	CC	GO:0005730	nucleolus	6/78	238/18602	0.000490519766858776	0.00290808147494846	0.00154900979008035	mrto4/nop56/eif6/gar1/dkc1/nhp2	6
GO:0005697	CC	GO:0005697	telomerase holoenzyme complex	2/78	10/18602	0.000764248895154385	0.00422884388652093	0.0022525230594024	gar1/nhp2	2
GO:0099503	CC	GO:0099503	secretory vesicle	5/78	184/18602	0.00105613788940294	0.00547871530127773	0.00291827574703443	stxbp1a/rab3c/rab3ab/stx1b/syt1a	5
GO:0008021	CC	GO:0008021	synaptic vesicle	4/78	116/18602	0.00143552426225224	0.00700873610393743	0.00373325195136807	rab3c/rab3ab/stx1b/syt1a	4
GO:0003735	MF	GO:0003735	structural constituent of ribosome	11/78	159/17771	9.6391108532058e-11	1.34947551944881e-08	9.33471787889404e-09	rplp2l/rps19/rps11/rps8a/rpsa/rps2/rps21/rps3/rps3a/dap3/rps16	11
GO:0016874	MF	GO:0016874	ligase activity	10/78	160/17771	1.96260913093179e-09	1.37382639165225e-07	9.50316000240656e-08	sars2/acss3/pars2/asns/acss2/gclm/acaca/gclc/cad/pfas	10
GO:0090079	MF	GO:0090079	translation regulator activity, nucleic acid binding	8/78	114/17771	3.61108475056349e-08	1.68517288359629e-06	1.16568349842751e-06	eif1axb/eif6/shmt1/eif4bb/shmt2/eif3ja/eif1b/tufm	8
GO:0045182	MF	GO:0045182	translation regulator activity	8/78	142/17771	1.99486701365872e-07	6.98203454780552e-06	4.82967803306848e-06	eif1axb/eif6/shmt1/eif4bb/shmt2/eif3ja/eif1b/tufm	8
GO:0016597	MF	GO:0016597	amino acid binding	4/78	24/17771	3.41322562306693e-06	9.55703174458741e-05	6.61087910151911e-05	shmt1/shmt2/gclc/cad	4
GO:0008135	MF	GO:0008135	translation factor activity, RNA binding	6/78	102/17771	5.66786174658806e-06	0.000132250107420388	9.14812773133512e-05	eif1axb/eif6/eif4bb/eif3ja/eif1b/tufm	6
GO:0003743	MF	GO:0003743	translation initiation factor activity	5/78	61/17771	7.02312460965025e-06	0.000140462492193005	9.71620246748606e-05	eif1axb/eif6/eif4bb/eif3ja/eif1b	5
GO:0016884	MF	GO:0016884	carbon-nitrogen ligase activity, with glutamine as amido-N-donor	3/78	10/17771	9.54735825042557e-06	0.000167078769382448	0.000115573284084099	asns/cad/pfas	3
GO:0016408	MF	GO:0016408	C-acyltransferase activity	3/78	13/17771	2.25393990392369e-05	0.000350612873943685	0.000242529206036234	acat1/acat2/acaa1	3
GO:0016879	MF	GO:0016879	ligase activity, forming carbon-nitrogen bonds	4/78	48/17771	5.77044443439951e-05	0.000730639263914728	0.000505404603610188	asns/gclc/cad/pfas	4
GO:0030515	MF	GO:0030515	snoRNA binding	3/78	18/17771	6.32987284764434e-05	0.000730639263914728	0.000505404603610188	nop56/gar1/nhp2	3
GO:0030170	MF	GO:0030170	pyridoxal phosphate binding	4/78	50/17771	6.78450745063676e-05	0.000730639263914728	0.000505404603610188	shmt1/shmt2/cthl/psat1	4
GO:0070279	MF	GO:0070279	vitamin B6 binding	4/78	50/17771	6.78450745063676e-05	0.000730639263914728	0.000505404603610188	shmt1/shmt2/cthl/psat1	4
GO:0016638	MF	GO:0016638	oxidoreductase activity, acting on the CH-NH2 group of donors	3/78	24/17771	0.000154055527255886	0.00154055527255886	0.00106564725620613	glud1a/si:ch211-127i16.2/aoc1	3
GO:0043177	MF	GO:0043177	organic acid binding	4/78	74/17771	0.000313013743534202	0.00280777590514211	0.00194222092686522	shmt1/shmt2/gclc/cad	4
GO:0016741	MF	GO:0016741	transferase activity, transferring one-carbon groups	6/78	210/17771	0.000320888674873384	0.00280777590514211	0.00194222092686522	shmt1/shmt2/comtb/hnmt/aldh1l1/cad	6
GO:0008301	MF	GO:0008301	DNA binding, bending	2/78	10/17771	0.000836543584347563	0.00688918245933287	0.00476544952074153	hmgb1b/hmgb2a	2
GO:0000900	MF	GO:0000900	mRNA regulatory element binding translation repressor activity	2/78	12/17771	0.00121996236609285	0.00948859618072218	0.0065635402152364	shmt1/shmt2	2
